# Common tissue-specific expressions and regulatory factors of c-KIT isoforms with and without GNNK and GNSK sequences across five mammals

**DOI:** 10.1101/2025.08.25.672062

**Authors:** Rikuto Goto, Naoaki Sakamoto, Akinori Awazu

**Affiliations:** Graduate School of Integrated Sciences for Life, Hiroshima University, Higashihiroshima, Hiroshima, Japan; Research Center for the Mathematics on Chromatin Live Dynamics, Hiroshima University, Higashihiroshima, Hiroshima, Japan

**Keywords:** c-KIT, RNA-binding proteins, isoforms, transcriptome data, central nervous system

## Abstract

c-KIT is a transmembrane receptor tyrosine kinase involved in various signaling pathways. Alternative pre-mRNA splicing of *KIT* results in isoforms that differ in the presence or absence of four amino acid sequences in the extracellular juxtamembrane region, such as, isoforms with and without the GNNK sequence (GNNK+ and GNNK−, respectively) in humans and mice, and those with and without GNSK (GNSK+ and GNSK−, respectively) in domestic dogs, cats, and sheep. These isoforms have been extensively studied as disease-associated (particularly tumors or cancer) splice variants with differing kinase activities. However, the expression patterns and regulatory factors of each isoform in various animal species without tumors or cancer remain poorly understood. Studying these aspects can provide the basis for understanding the associations between c-KIT isoforms and disease. Therefore, in the present study, a comprehensive expression analysis of c-KIT isoforms was conducted using tissue-wide transcriptome data from humans, mice, dogs, cats, and sheep. We found that the expression ratio of c-KIT isoforms differs across tissues, and such features are conserved across animal species: GNNK+ and GNSK+ isoforms have high expression ratios in the central nervous system, while GNNK− and GNSK− predominate in other tissues. Furthermore, *NOVA2*, *RBFOX1*, *RBFOX3*, and *DYRK1A* were suggested to be candidate factors regulating the selection of the alternative 5′ splice donor site of *KIT*.
