## Supplementary material for "Common tissue-specific expressions and regulatory factors of c-KIT isoforms with and without GNNK and GNSK sequences across five mammals": AlternativeSplicingFactor.xlsx

### Sheet: corr
	Correlation between in–ex ratio and GO:0000381 gene expression
Gene symbol	Mouse	Human	Dog	Cat	Sheep
CELF5	0.398339	0.605995	0.73941	0.637941	0.405201
RBFOX1	0.363357	0.603298	0.80802	0.767568	0.513279
KHDRBS3	0.358424	0.463728	0.779038	0.220008	0.360559
NOVA2	0.34357	0.622949	0.778309	0.667246	0.413851
DYRK1A	0.343025	0.0747794	NA	NA	NA
CELF4	0.330753	0.61137	0.775309	0.726525	0.471547
RBFOX3	0.329536	0.575902	0.757849	0.600348	0.379777
CELF2	0.326463	0.480556	0.854769	0.646587	0.0795681
RBM11	0.319831	0.509972	0.741968	0.729251	0.309953
CELF6	0.315519	0.487764	0.765863	0.433261	0.127306
RBM24	0.291025	-0.0972735	NA	NA	NA
RBM20	0.270946	-0.195611	NA	NA	NA
RBFOX2	0.266289	0.11773	0.781304	0.322443	0.230971
KHDRBS2	0.261232	0.608146	0.86133	0.74355	0.505218
CELF3	0.260871	0.453136	0.750269	0.655909	0.279379
NOVA1	0.249734	0.592797	0.822257	0.631626	0.375572
DDX17	0.248012	-0.095928	NA	NA	NA
SRRM4	0.238557	0.60714	NA	NA	NA
SRSF12	0.235675	0.236888	NA	NA	NA
RBM8A2	0.158362	NA	NA	NA	NA
ARB2A	0.09814	0.00648992	NA	NA	NA
RBM15B	-0.0279401	-0.209879	0.458977	-0.0690807	-0.334037
MALAT1	-0.0330329	NA	NA	NA	NA
DDX5	-0.0453039	-0.10022	NA	NA	NA
TIA1	-0.0986593	-0.0778341	NA	NA	NA
CELF1	-0.100973	0.059217	0.745502	0.213781	-0.0840964
RBM47	-0.110821	-0.348428	NA	NA	NA
RBM5	-0.118249	-0.0339495	NA	NA	NA
MBNL2	-0.122482	NA	NA	NA	NA
SAP18	-0.125727	-0.0863745	NA	NA	NA
ZBTB7A	-0.167369	0.32195	NA	NA	NA
RBMX	-0.16951	-0.157844	NA	NA	NA
HNRNPL	-0.174052	-0.147986	NA	NA	NA
RBM4	-0.174635	-0.152982	NA	NA	NA
RBPMS2	-0.178319	-0.238354	NA	NA	NA
MBNL1	-0.201575	NA	NA	NA	NA
RNPS1	-0.211245	0.000806995	NA	NA	NA
YTHDC1	-0.228396	-0.0665548	0.49741	0.0284848	-0.0420137
RBPMS	-0.234489	-0.374451	NA	NA	NA
PUF60	-0.25466	-0.107187	0.600644	0.00260734	0.161749
KHDRBS1	-0.262999	-0.156195	0.45337	-0.0718297	-0.0720934
MYOD1	-0.263465	-0.0831392	NA	NA	NA
ARGLU1	-0.269864	-0.0718135	NA	NA	NA
FMR1	-0.289734	0.00730501	0.624104	0.179357	-0.163002
RBM25	-0.295477	-0.0415509	-0.0919277	-0.161538	-0.167241
WTAP	-0.298293	-0.175012	0.667086	0.0139527	-0.22543
RBM15	-0.335969	-0.00830324	-0.277799	-0.0816335	-0.199314
RBMXL1	-0.360889	NA	NA	NA	NA
RBM8A	-0.378196	-0.153699	NA	NA	NA
HNRNPU	-0.389644	-0.131265	0.460278	-0.0315295	-0.114941
SMU1	-0.392526	-0.00366275	NA	NA	NA
PTBP1	-0.399264	-0.265679	NA	NA	NA
SRSF6	-0.408286	-0.148116	NA	NA	NA
TRA2B	-0.409426	-0.155909	NA	NA	NA
THRAP3	-0.413032	-0.15843	NA	NA	NA
EIF4A3	-0.418219	NA	NA	NA	NA
NSRP1	-0.462312	-0.112797	0.103646	-0.14017	-0.201759
THUMPD2	-0.48364	-0.0911554	NA	NA	NA
MAGOH	-0.507488	-0.201315	NA	NA	NA
SRSF2	-0.511597	-0.171569	NA	NA	NA
RBM7	-0.524127	-0.22001	-0.0142192	-0.15491	-0.301378
REST	-0.5367	-0.236914	NA	NA	NA
SAP18B	-0.596178	NA	NA	NA	NA
RBMY1A1	NA	-0.020295	NA	NA	NA
SRSF8	NA	-0.0899807	NA	NA	NA
HNRNPA1	NA	-0.172618	NA	NA	NA
LOC101086115	NA	NA	NA	0.17642	NA
FXR2	NA	NA	0.744625	0.142495	0.444384
SMN2	NA	NA	NA	-0.0222091	NA
SF3A1	NA	NA	0.598509	-0.0418879	-0.24354
SMNDC1	NA	NA	0.560037	-0.151816	-0.0869877
FXR1	NA	NA	-0.057642	-0.16522	0.122643
SMN	NA	NA	0.404375	NA	NA
LOC607384	NA	NA	0.26295	NA	NA
LOC100855475	NA	NA	0.14835	NA	NA
LOC114109375	NA	NA	NA	NA	-0.178059
LOC101110178	NA	NA	NA	NA	-0.186108

### Sheet: Mouse_experiments
			Wilcoxon rank-sum test of in–ex ratio between KO/KD and WT
Gene symbol	Accession number of KO/KD data sets	Publications	p-value	effect size
CELF5	(No available data)	-	-	-
RBFOX1	PRJNA292447(RBFOX1/3)	Lee et al. 2016.	0.333	0.775
KHDRBS3	PRJNA862749	Traunmüller et al. 2023.	0.072	-0.478
NOVA2	PRJNA401674	Saito et al. 2019.	0.2	0.624
DYRK1A	PRJNA1040267	(The accession IDs have not been assigned to any publication yet.)	0.3	0.542
CELF4	PRJNA168525	(The accession IDs have not been assigned to any publication yet.)	0.937	0.046
RBFOX3	PRJNA292447(RBFOX1/3)	Lee et al. 2016.	0.333	0.775
CELF2	PRJNA1304044	(The accession IDs have not been assigned to any publication yet.)	1	0.089
RBM11	(No available data)	-	-	-
CELF6	(No available data)	-	-	-
